# An extended Kalman filter for large-volume path positioning of aquatic animals within acoustic telemetry arrays

**DOI:** 10.64898/2026.09.17.752304

**Authors:** James Adam Campbell, Jelger Ellings, Petter Lundberg, Rachel Mawer, Ine Pauwels, Franz Hölker

## Abstract

Acoustic telemetry is a core methodology for collecting fine-scale movement data for aquatic animals. When telemetry receivers are set up in closely spaced arrays with overlapping detection ranges, the detection times of a tagged animal can be used to estimate its position and movement paths. In practice, estimating these paths can be challenging. Traditional time-difference-of-arrival methods generally provide positioning accuracy too poor for inferring fine-scale behaviours, while more robust state-space positioning models can be computationally intensive and practically infeasible to run on large datasets. Here, a novel telemetry positioning method is presented where time-of-arrival positioning is implemented as a state-space model within an extended Kalman filter. The resulting model, termed EK-TOA, provides closed-form solutions to track estimation. Simulated datasets of fish movement within a 2D telemetry array are used to verify the models performance and a real case study is provided where EK-TOA is utilized for the long-term tracking of a tagged fish. In comparison to currently available positioning models, EK-TOA provides a fast and accurate solution for tracking fine-scale movement behaviours of aquatic animals over long, continuous periods of time.
