## Supplementary material for "An extended Kalman filter for large-volume path positioning of aquatic animals within acoustic telemetry arrays": Example code and data: receiver_locations.csv

	x	y
00008	591602.708320395	5296969.23366919
62059	591674.162313366	5296901.44118984
62075	591685.011718774	5296878.26784335
62076	591826.144351783	5296854.93698432
62135	591784.102089855	5296862.0517709
62140	591753.103508053	5296833.76825605
62206	591709.12377111	5296868.64481138
62207	591645.840809867	5296893.21085851
62208	591715.737415243	5296876.53136897
62209	591660.406842524	5296919.01013657
62210	591630.826515608	5296942.9985807
62211	591682.832249399	5296907.13693029
62212	591724.631914845	5296882.23073092
62213	591787.088101543	5296815.40865332
62214	591604.961902827	5296921.46722196
62215	591583.703702433	5296940.02925882
