## Supplementary material for "An extended Kalman filter for large-volume path positioning of aquatic animals within acoustic telemetry arrays": Example code and data: study_site_clip.csv

X	Y
591594.654738146	5296979.99434894
591627.119668685	5296954.93370081
591651.610756636	5296937.27733507
591666.046132238	5296928.53456375
591717.900306971	5296906.79157186
591739.142637861	5296905.64720387
591777.407442663	5296892.48697194
591779.767701651	5296883.33202798
591790.013881564	5296883.4538976
591803.683326001	5296872.0626939
591819.915791271	5296867.22143233
591868.776088839	5296829.26745118
591851.144351783	5296811.63571413
591834.911693075	5296807.28618634
591830.389371732	5296790.40865332
591815.172989703	5296775.19227129
591689.857375871	5296866.9246013
591686.142586732	5296867.32453253
591685.214807544	5296865.08558164
591685.428392613	5296863.4480961
591682.865371781	5296862.66495085
591679.276204079	5296879.02082968
591673.254043661	5296877.6159057
591672.684483476	5296872.91703418
591668.911147251	5296870.28281832
591661.150889732	5296872.48986404
591638.54553888	5296884.61944199
591616.087316996	5296900.4260249
591545.889829186	5296970.51665577
591555.673667075	5296980.30049366
591559.407050206	5296994.23366919
591573.973600397	5297008.80021938
591594.654738146	5296979.99434894
