## Supplementary material for "An extended Kalman filter for large-volume path positioning of aquatic animals within acoustic telemetry arrays": Example code and data: study_site_full.csv

X	Y
591463.086335437	5297199.84458031
591505.233789118	5297219.2096266
591508.651150228	5297131.49735812
591518.903233556	5297089.91946462
591562.759367793	5297024.42004336
591594.654738146	5296979.99434894
591627.119668685	5296954.93370081
591651.610756636	5296937.27733507
591666.046132238	5296928.53456375
591717.900306971	5296906.79157186
591739.142637861	5296905.64720387
591777.407442663	5296892.48697194
591779.767701651	5296883.33202798
591790.013881564	5296883.4538976
591803.683326001	5296872.0626939
591819.915791271	5296867.22143233
591883.706531978	5296817.66969625
591886.839112995	5296796.59596941
591893.958615307	5296786.34388607
591906.488939374	5296769.82664071
591928.701786585	5296757.86587683
591899.084656971	5296717.4271037
591885.984772718	5296727.67918703
591880.858731054	5296727.10962685
591689.857375871	5296866.9246013
591686.142586732	5296867.32453253
591685.214807544	5296865.08558164
591685.428392613	5296863.4480961
591682.865371781	5296862.66495085
591679.276204079	5296879.02082968
591673.254043661	5296877.6159057
591672.684483476	5296872.91703418
591668.911147251	5296870.28281832
591661.150889732	5296872.48986404
591638.54553888	5296884.61944199
591616.087316996	5296900.4260249
591502.385879727	5297013.95438207
591490.710004404	5297058.38006938
591483.875282185	5297052.96924763
591462.516775252	5297121.60124991
591459.95375442	5297151.7879397
591463.086335437	5297199.84458031
